# A lineage-resolved multimodal single-cell atlas reveals the genomic dynamics of early *C. elegans* development

**DOI:** 10.1101/2024.12.02.626321

**Authors:** Servaas N. van der Burght, Francesco N. Carelli, Alex Appert, Yan Dong, Matthew Hill, Toby Buttress, Richard Butler, Julie Ahringer

**Author notes:** Authors contributed equally to this work (Servaas N. van der Burght, Francesco N. Carelli, Alex Appert, Yan Dong).

## Abstract

Multimodal single-cell profiling provides a powerful approach for unravelling the gene regulatory mechanisms that drive development, by simultaneously capturing cell-type-specific transcriptional and chromatin states. However, its inherently destructive nature hampers the ability to trace regulatory dynamics between mother and daughter cells. Taking advantage of the invariant cell lineage of Caenorhabditis elegans, we constructed a lineage-resolved single-cell multimodal map of pre-gastrulation development, which allows the tracing of chromatin and gene expression changes across cell divisions and regulatory cascades. We characterise the early dynamics of genome regulation, revealing that zygotic genome activation occurs on an accessible chromatin landscape pre-patterned both maternally and zygotically, and we identify a redundant family of transcriptional regulators that drive a transient pre-gastrulation program. Our findings demonstrate the power of a lineage-resolved atlas for dissecting the genome regulatory events of development.
