## Supplementary material for "A lineage-resolved multimodal single-cell atlas reveals the genomic dynamics of early *C. elegans* development": Code and external data: markers_UMAP_annotation.AB.20240207.tsv

ABx	ABax	ABpx	ABala	ABalp	ABara	ABarp	ABpxa	ABpxp	ABalaa	ABalap	ABalpa	ABalpp	ABaraa	ABarap	ABarpa	ABarpp	ABpxaa	ABpxap	ABpxpa	ABpxpp	early_ABxxx	early_ABxxxx
ccch-2	2	2	2	2	2	2	2	2	2	1	1	0	0	0	0	1	0	0	0	0	0	2	1
tbx-33	0	1	1	2	2	2	2	2	2	0	0	0	0	0	0	0	0	0	0	0	0	1	0
sdz-20	0	0	2	0	2	2	0	0	0	0	0	0	0	0	0	0	0	1	0	0	0	0	0
ref-1	0	0	2	0	2	2	0	0	2	0	0	0	0	2	2	0	0	0	0	0	0	0	0
ets-7	0	0	1	0	2	0	2	0	1	0	2	0	2	0	2	0	2	0	2	0	2	0	1
tbx-37	0	0	0	2	2	2	2	0	0	1	1	1	1	1	1	1	1	0	0	0	0	1	0
ham-1	0	0	0	2	1	2	1	0	1	0	0	0	2	0	0	0	1	2	1	1	2	0	0
hlh-14	0	0	0	0	0	0	0	0	0	0	0	0	2	0	0	0	1	0	0	0	2	0	0
fkh-2	0	0	0	0	0	0	0	0	0	0	0	0	2	0	0	0	0	0	0	0	0	0	0
F55C5.10	0	1	2	0	2	2	0	2	2	1	1	0	0	0	0	1	1	0	0	0	0	1	0
ceh-13	0	0	0	0	0	0	0	0	0	0	1	0	1	0	0	0	2	0	2	0	2	0	0
ceh-37	0	0	0	0	0	0	0	0	0	2	0	0	0	0	0	2	0	0	0	0	0	0	0
ceh-43	0	0	0	0	0	0	0	0	0	2	2	0	2	0	2	0	2	2	2	0	0	0	0
ceh-36	0	0	1	0	0	0	0	0	0	0	0	0	0	0	0	0	0	0	0	2	2	0	0
shc-2	0	0	1	0	2	1	1	1	2	1	0	0	0	0	0	1	0	0	0	0	0	0	0
lag-2	0	0	0	0	0	0	0	0	0	2	2	0	0	0	0	0	0	0	0	0	0	0	0
pes-10	1	2	2	2	2	2	2	2	2	0	0	0	0	0	0	0	0	0	0	0	0	2	1
hlh-27	0	0	2	0	2	2	0	0	1	0	0	0	0	0	0	0	0	0	0	0	0	0	0
Y43D4A.6	1	2	2	0	0	0	0	0	0	0	0	0	0	0	0	0	0	0	0	0	0	1	0
tbx-32	0	2	2	0	0	0	0	0	0	0	0	0	0	0	0	0	0	0	0	0	0	1	0
ref-2	0	0	1	1	2	2	1	0	0	0	0	0	0	0	0	0	0	0	0	0	0	0	0
sem-2	0	0	1	0	2	0	2	0	2	0	0	0	0	0	0	0	0	0	0	0	0	0	0
lim-7	0	0	0	0	1	1	0	0	0	2	2	2	1	2	0	0	0	0	0	0	0	0	0
nhr-211	2	1	1	0	0	0	0	0	0	0	0	0	0	0	0	0	0	0	0	0	0	1	0
