## Supplementary material for "A lineage-resolved multimodal single-cell atlas reveals the genomic dynamics of early *C. elegans* development": Code and external data: markers_UMAP_annotation.E_MS_C_D.20240207.tsv

early_EMS	EMS	early_E_MS	E	MS	early_MSx	MSa	MSp	early_MSxx	MSxa	MSxp	early_Ex	Ex	early_Exx	Exx	Exxx	early_C	C	early_Cx	Ca	Cp	early_Cxx	Cxa	Cxp	early_D	D	Dx
B0272.4	0	0	0	0	0	0	0	0	0	0	0	0	0	1	2	2	0	0	0	0	0	0	0	0	0	0	0
bcat-1	0	1	0	0	0	0	0	0	0	0	0	2	2	2	1	0	0	0	0	0	0	0	0	0	0	0	0
C05B5.4	0	0	0	0	0	0	0	2	1	1	1	0	0	0	1	0	0	0	0	0	0	0	0	0	0	0	0
C23H5.8	0	0	0	0	0	0	0	0	0	0	0	0	0	0	1	2	0	0	0	0	0	0	0	0	0	0	0
C44B9.3	0	0	1	2	2	1	1	2	0	0	0	2	2	0	0	0	0	0	1	0	2	0	0	0	2	2	0
C45G7.4	0	0	0	0	0	1	2	2	0	0	0	0	0	0	0	0	0	0	0	0	0	0	2	0	0	0	0
cbs-1	0	0	0	0	0	0	1	0	2	2	1	1	1	1	1	0	0	1	0	1	0	1	2	1	1	1	2
ceh-36	0	0	0	0	0	1	2	2	1	2	0	0	0	0	0	0	0	0	0	0	0	0	0	0	0	0	0
ceh-43	0	0	0	0	0	1	0	2	0	0	0	0	0	0	0	0	0	0	0	0	0	0	0	0	0	0	0
ceh-51	0	0	0	0	0	2	2	2	2	2	2	0	0	0	0	0	0	0	0	0	0	0	0	0	0	0	0
cest-10	0	0	0	0	0	0	0	0	0	0	0	0	1	1	2	2	0	0	0	0	0	0	0	0	0	0	0
dig-1	0	0	0	0	0	0	0	0	0	0	0	0	0	0	2	2	0	0	0	0	0	0	0	0	0	0	0
dpy-17	0	1	0	0	0	0	0	0	0	0	0	1	2	2	1	1	0	0	0	0	0	0	0	0	0	0	0
efl-3	0	0	0	0	0	0	0	0	0	0	0	0	0	0	0	2	0	0	0	0	0	0	0	0	0	0	0
efn-4	0	0	0	0	0	0	0	1	0	0	0	1	1	1	2	2	0	0	0	0	2	1	2	1	0	0	0
elt-1	0	1	0	0	0	0	0	0	0	0	0	0	0	0	0	0	0	1	1	0	1	0	2	0	0	0	0
elt-2	0	0	0	0	0	0	0	0	0	0	0	0	0	1	2	2	0	0	0	0	0	0	0	0	0	0	0
elt-7	0	0	0	0	0	0	0	0	0	0	0	2	2	2	2	2	0	0	0	0	1	0	0	0	0	0	0
end-1	0	0	1	2	1	0	0	0	0	0	0	2	2	2	2	1	0	0	0	0	0	0	0	0	0	0	0
end-3	0	1	2	2	0	0	0	0	0	0	0	0	0	0	0	0	0	0	0	0	0	0	0	0	0	0	0
ets-7	0	0	0	2	0	1	0	2	0	0	0	2	2	0	0	0	0	0	0	0	2	0	0	0	2	2	0
F02E11.4	0	1	1	2	0	0	0	0	0	0	0	0	0	0	0	0	1	2	1	0	0	0	0	0	0	1	0
F11C3.1	0	0	0	0	0	0	1	2	0	0	1	1	1	1	1	1	0	0	0	0	1	0	1	1	0	0	0
F14H12.6	0	0	0	0	0	0	0	0	0	0	0	1	2	2	1	0	0	0	0	0	0	0	0	0	0	0	0
F19F10.1	0	1	1	2	0	1	0	2	0	0	0	1	0	0	0	0	0	0	1	1	2	0	0	0	2	2	0
F28H6.8	2	2	2	1	1	0	0	0	0	0	0	0	0	0	0	0	2	2	0	0	0	0	0	0	0	0	0
F55C5.10	0	0	2	2	2	2	2	1	1	1	0	0	0	0	0	0	0	0	0	0	1	0	0	0	0	0	0
F56C4.1	0	0	0	0	0	0	0	0	0	0	0	1	2	0	0	0	0	0	0	0	0	0	0	0	0	0	0
fbxa-46	0	0	0	0	0	0	0	0	0	0	0	1	2	2	1	0	0	0	0	0	0	0	0	0	0	0	0
hlh-1	0	0	0	0	0	1	2	2	0	0	0	0	0	0	0	0	0	0	0	0	0	0	0	0	0	0	2
hlh-25	0	0	2	0	2	0	0	0	0	0	0	0	0	0	0	0	0	0	0	0	0	0	0	0	0	0	0
hlh-27	0	0	2	0	2	0	0	0	0	0	0	0	0	0	0	0	0	0	0	0	0	0	0	0	0	0	0
hnd-1	0	0	0	0	0	0	0	0	1	1	2	0	0	0	0	1	1	1	0	0	1	1	0	2	2	2	2
lag-2	0	0	0	0	0	0	0	0	0	0	2	0	0	0	0	0	0	0	0	0	0	0	0	0	0	0	0
med-2	2	2	1	0	1	0	0	0	0	0	0	0	0	0	0	0	1	0	0	0	0	0	0	0	0	0	0
mks-5	2	2	1	1	1	0	0	0	0	0	0	0	0	0	0	0	2	2	1	0	0	0	0	0	1	2	0
nlp-11	0	1	0	0	1	1	1	1	0	0	0	0	0	0	0	0	0	1	1	2	2	0	0	0	2	1	0
pes-1	0	0	0	0	0	0	0	0	1	1	1	0	0	0	0	0	0	0	0	0	0	0	0	0	1	0	2
pha-4	0	0	0	0	0	0	2	1	2	2	0	0	0	1	2	2	0	0	0	0	0	0	0	0	0	0	0
pycr-1	0	0	0	0	0	0	0	0	0	0	0	2	2	2	1	1	0	1	0	0	0	0	0	0	0	0	0
rnst-2	0	0	0	0	0	1	2	1	2	2	1	1	2	2	2	1	0	0	0	0	0	1	1	1	0	0	2
scrt-1	0	0	0	0	0	0	0	0	0	0	0	0	0	0	0	0	0	0	0	0	0	0	0	2	2	2	0
sdz-13	0	0	2	2	2	2	1	2	0	0	0	1	1	1	1	1	0	0	0	0	1	0	0	0	0	0	0
sdz-23	0	0	2	2	0	0	0	0	0	0	0	0	0	0	0	0	0	0	0	0	0	0	0	0	0	0	0
sdz-37	2	2	1	0	1	0	0	0	0	0	0	0	0	0	0	0	2	2	1	0	0	0	0	0	1	2	0
sfrp-1	0	0	0	0	0	0	0	0	1	2	1	1	1	0	0	0	0	0	0	0	0	0	0	0	0	0	0
smd-1	0	0	0	0	0	0	0	0	0	0	0	0	0	1	2	2	0	0	0	0	0	0	0	0	0	0	0
spds-1	1	1	1	1	1	0	0	0	0	0	0	1	1	1	2	2	1	1	0	0	0	0	0	0	0	0	0
sul-1	0	0	0	0	0	1	2	1	1	2	1	0	0	0	0	0	0	0	0	0	0	0	0	0	0	0	0
T02G6.11	0	0	0	0	0	0	0	1	1	1	2	0	0	0	0	0	0	0	0	0	1	0	1	1	0	0	1
tbx-33	1	1	2	2	2	0	0	0	0	0	0	0	0	0	0	0	2	2	0	0	0	0	0	0	0	2	0
tbx-35	0	0	2	1	2	0	0	0	0	0	0	0	0	0	0	0	0	0	0	0	0	0	0	0	0	0	0
vab-7	0	0	0	0	0	0	0	0	0	0	0	0	0	0	0	0	0	0	0	0	0	0	0	2	0	0	0
W05H9.1	0	0	0	0	0	0	0	0	0	0	0	1	2	2	2	2	0	0	0	0	0	0	0	0	0	0	0
Y46G5A.28	2	2	2	2	2	2	1	1	0	0	0	2	1	0	0	0	2	2	2	2	2	0	0	0	2	1	0
